# An integrated *in silico*-*in vitro* approach for identification of therapeutic drug targets for osteoarthritis

**DOI:** 10.1101/2021.09.27.461207

**Authors:** Raphaëlle Lesage, Mauricio N. Ferrao Blanco, Roberto Narcisi, Tim Welting, Gerjo J.V.M. van Osch, Liesbet Geris

## Abstract

Without the availability of disease-modifying drugs, there is an unmet therapeutic need for osteoarthritic patients. During osteoarthritis, the homeostasis of articular chondrocytes is dysregulated and a phenotypical transition called hypertrophy occurs, leading to cartilage degeneration. Targeting this phenotypic transition has emerged as a potential therapeutic strategy. Chondrocyte phenotype maintenance and switch are controlled by an intricate network of intracellular factors, each influenced by a myriad of feedback mechanisms, making it challenging to intuitively predict treatment outcomes. In this study, we developed a regulatory network model using knowledge-based and data-driven modelling technologies. The *in silico* high-throughput screening of (pairwise) perturbations operated with that network model highlighted conditions impacting the hypertrophic switch. Several combinations were tested in a murine cell line and primary chondrocytes to validate the predicted conditions’ potential. Our *in silico-in vitro* strategy opens a new route for developing osteoarthritis targeting therapies by refining the early stages of drug discovery.
