## Supplementary Data S1 for "An integrated *in silico*-*in vitro* approach for identification of therapeutic drug targets for osteoarthritis"

### Sheet: Data S3.1 Genes for subdataset
List of genes of interest of which the ENSEMBL ID was looked for in the merged microarray dataset (inlcuding 5470 genes in total). 41 of the genes of interest were found in the merged dataset at the index indicated by the Mygene_index column below.
	Gene.stable.ID	Gene.name	NCBI.gene.ID	Mygene_index
1	ENSMUSG00000001729	Akt1	11651	NA
2	ENSMUSG00000027104	Atf2	11909	2161
3	ENSMUSG00000042406	Atf4	11911	4277
4	ENSMUSG00000049691	Nkx3-2	12020	NA
5	ENSMUSG00000027358	Bmp2	12156	NA
6	ENSMUSG00000021835	Bmp4	12159	1244
7	ENSMUSG00000006932	Ctnnb1	12387	397
8	ENSMUSG00000039153	Runx2	12393	NA
9	ENSMUSG00000070348	Ccnd1	12443	NA
10	ENSMUSG00000039462	Col10a1	12813	4016
11	ENSMUSG00000022483	Col2a1	12824	1380
12	ENSMUSG00000024868	Dkk1	13380	NA
13	ENSMUSG00000029755	Dlx5	13395	NA
14	ENSMUSG00000024140	Epas1	13819	1599
15	ENSMUSG00000057967	Fgf18	14172	NA
16	ENSMUSG00000031565	Fgfr1	14182	3034
17	ENSMUSG00000054252	Fgfr3	14184	NA
18	ENSMUSG00000048402	Gli2	14633	NA
19	ENSMUSG00000020053	Igf1	16000	849
20	ENSMUSG00000005533	Igf1r	16001	317
21	ENSMUSG00000006538	Ihh	16147	NA
22	ENSMUSG00000024563	Smad2	17126	1674
23	ENSMUSG00000032402	Smad3	17127	3245
24	ENSMUSG00000024515	Smad4	17128	1661
25	ENSMUSG00000025880	Smad7	17131	NA
26	ENSMUSG00000005583	Mef2c	17260	321
27	ENSMUSG00000050578	Mmp13	17386	4638
28	ENSMUSG00000021469	Msx2	17702	NA
29	ENSMUSG00000028163	Nfkb1	18033	NA
30	ENSMUSG00000041417	Pik3r1	18708	4189
31	ENSMUSG00000005469	Prkaca	18747	311
32	ENSMUSG00000020349	Ppp2ca	19052	920
33	ENSMUSG00000048776	Pthlh	19227	NA
34	ENSMUSG00000032492	Pth1r	19228	3271
35	ENSMUSG00000027004	Frzb	20378	NA
36	ENSMUSG00000002633	Shh	20423	NA
37	ENSMUSG00000000567	Sox9	20682	NA
38	ENSMUSG00000026104	Stat1	20846	1965
39	ENSMUSG00000026313	Hdac4	208727	2011
40	ENSMUSG00000000782	Tcf7	21414	NA
41	ENSMUSG00000024238	Zeb1	21417	1615
42	ENSMUSG00000002603	Tgfb1	21803	156
43	ENSMUSG00000000125	Wnt3	22415	NA
44	ENSMUSG00000009900	Wnt3a	22416	NA
45	ENSMUSG00000032035	Ets1	23871	3160
46	ENSMUSG00000074934	Grem1	23892	5359
47	ENSMUSG00000063358	Mapk1	26413	5123
48	ENSMUSG00000053436	Mapk14	26416	4749
49	ENSMUSG00000063065	Mapk3	26417	5114
50	ENSMUSG00000022812	Gsk3b	56637	1449
51	ENSMUSG00000037225	Fgf2	14173	NA
52	ENSMUSG00000000530	Acvrl1	11482	27
53	ENSMUSG00000007613	Tgfbr1	21812	412
54	ENSMUSG00000020826	Nos2	18126	NA
55	ENSMUSG00000030607	Acan	11595	NA
56	ENSMUSG00000025746	Il6	16193	NA
57	ENSMUSG00000027398	Il1b	16176	NA
58	ENSMUSG00000026981	Il1rn	16181	NA
59	ENSMUSG00000052684	Jun	16476	4718
60	ENSMUSG00000021250	Fos	14281	1124
61	ENSMUSG00000031681	Smad1	17125	NA
62	ENSMUSG00000021540	Smad5	17129	1178
63	ENSMUSG00000021770	Smad8	67630	1231
64	ENSMUSG00000042284	Itga1	109700	NA
65	ENSMUSG00000022607	Ptk2	14083	NA
66	ENSMUSG00000024290	Rock	19877	1625
67	ENSMUSG00000029674	Limk1	16885	2715
68	ENSMUSG00000028991	Mtor	56717	NA
69	ENSMUSG00000053110	Yap1	22601	4735
70	ENSMUSG00000009995	Taz	66826	476
71	ENSMUSG00000007815	Rhoa	11848	NA
72	ENSMUSG00000031849	Comp	12845	3112
73	ENSMUSG00000061589	Dot1l	208266	NA
74	ENSMUSG00000035799	Twist1	22160	3598
TOTAL:				41

### Sheet: Data S3.2 GEO datasets
ID	GEO ID	GEO accession number	Title	Authors & date	sample names	description (according to authors)	Manual annotation for clustering
A	GSE26475	[MoGene-1_0-st] Affymetrix Mouse Gene 1.0 ST Array [transcript (gene) version]	Microarray expression data from whole murine knee joints at early time points post surgery in the destabilization of medial meniscus (DMM) model of OA	Burleigh A, Vincent TL, Saklatvala J. (2011)	GSM649331_2_G275_0hrN1R_01.CEL.gz	Murine knee joint_Naive_0hr_rep1	WT
					GSM649338_G275_0hrN1R_02.CEL.gz	Murine knee joint_Naive_0hr_rep2	WT
					GSM649351_G275_0hrN1R_03.CEL.gz	Murine knee joint_Naive_0hr_rep3	WT
					GSM649473_G275_3dO1R_16.CEL.gz	Murine knee joint_Operated (DMM)_3day_rep1	OA
					GSM649474_G275_3dO1R_17.CEL.gz	Murine knee joint_Operated (DMM)_3day_rep2	OA
					GSM649475_G275_3dO1R_18.CEL.gz	Murine knee joint_Operated (DMM)_3day_rep3	OA
					GSM651065_G275_3dS1R_07.CEL.gz	Murine knee joint_Operated (Sham)_3day_rep1	WT
					GSM651066_G275_3dS1R_08.CEL.gz	Murine knee joint_Operated (Sham)_3day_rep2	WT
					GSM651067_G275_3dS1R_09.CEL.gz	Murine knee joint_Operated (Sham)_3day_rep3	WT
					GSM651068_G275_6hrO1R_13.CEL.gz	Murine knee joint_Operated (DMM)_6hr_rep1	OA
					GSM651069_G275_6hrO1R_14.CEL.gz	Murine knee joint_Operated (DMM)_6hr_rep2	OA
					GSM651070_G275_6hrO1R_15.CEL.gz	Murine knee joint_Operated (DMM)_6hr_rep3	OA
					GSM651071_G275_6hrS1R_04.CEL.gz	Murine knee joint_Operated (Sham)_6hr_rep3	WT
					GSM651072_G275_6hrS1R_05.CEL.gz	Murine knee joint_Operated (Sham)_6hr_rep2	WT
					GSM651073_G275_6hrS1R_06.CEL.gz	Murine knee joint_Operated (Sham)_6hr_rep1	WT
					GSM651074_G275_7dO1R_19.CEL.gz	Murine knee joint_Operated (DMM)_7days_rep1	OA
					GSM651075_G275_7dO1R_20.CEL.gz	Murine knee joint_Operated (DMM)_7days_rep2	OA
					GSM651076_G275_7dO1R_21.CEL.gz	Murine knee joint_Operated (DMM)_7days_rep3	OA
					GSM651095_G275_7dS1R_10.CEL.gz	Murine knee joint_Operated (Sham)_7days_rep1	WT
					GSM651096_G275_7dS1R_11.CEL.gz	Murine knee joint_Operated (Sham)_7days_rep2	WT
					GSM651105_G275_7dS1R_12.CEL.gz	Murine knee joint_Operated (Sham)_7days_rep3	WT
B	GSE33754	[MoGene-1_0-st] Affymetrix Mouse Gene 1.0 ST Array [transcript (gene) version]	Expression data of cartiliage from CBA and STR/ORT mice	Poulet B, Ulici V (2012)	GSM834970.CEL.gz	CBA, 8 weeks old, rep1	WT
					GSM834971.CEL.gz	CBA, 8 weeks old, rep2	WT
					GSM834972.CEL.gz	CBA, 8 weeks old, rep3	WT
					GSM834973.CEL.gz	CBA, 8 weeks old, rep4	WT
					GSM834974.CEL.gz	Str/ort 8 weeks old, rep1	OA
					GSM834975.CEL.gz	Str/ort 8 weeks old, rep2	OA
					GSM834976.CEL.gz	Str/ort 8 weeks old, rep3	OA
					GSM834978.CEL.gz	CBA, 18 weeks old, rep2	WT
					GSM834979.CEL.gz	CBA 18 weeks old, rep3	WT
					GSM834980.CEL.gz	CBA 18 weeks old, rep4	WT
					GSM834981.CEL.gz	Str/ort 18 weeks old, rep1	OA
					GSM834982.CEL.gz	Str/ort 18 weeks old, rep2	OA
					GSM834983.CEL.gz	Str/ort 18 weeks old, rep3	OA
					GSM834984.CEL.gz	Str/ort 18 weeks old, rep4	OA
					GSM834985.CEL.gz	CBA, 40 weeks old, rep1	WT
					GSM834986.CEL.gz	CBA, 40 weeks old, rep2	WT
					GSM834987.CEL.gz	CBA, 40 weeks old, rep3	WT
					GSM834988.CEL.gz	CBA, 40 weeks old, rep4	WT
					GSM834989.CEL.gz	Str/ort, 40 weeks old, rep1	OA
					GSM834990.CEL.gz	Str/ort, 40 weeks old, rep2	OA
					GSM834991.CEL.gz	Str/ort, 40 weeks old, rep3	OA
					GSM834992.CEL.gz	Str/ort, 40 weeks old, rep4	OA
C	GSE79239	Illumina MouseWG-6 v2.0 expression beadchip	Aberrant Calreticulin expression in articular cartilage of Dio2 deficient mice	Bomer N, Cornelis FM, Ramos YF, den Hollander W, Lakenberg N, van der Breggen R, Storms L, Slagboom PE, Lories RJ, Meulenbelt I. (2016)	Sample_20	WT run	OA
					Sample_21	WT run	OA
					Sample_22	WT run	OA
					Sample_27	WT run	OA
					Sample_12	WT norun	WT
					Sample_14	WT norun	WT
					Sample_15	WT norun	WT
					Sample_35	Dio-/- run	WT
					Sample_16	Dio-/- norun	WT
					Sample_17	Dio-/- norun	WT
					Sample_19	Dio-/- norun	WT
					Sample_29	WT run	OA
					Sample_30	WT run	OA
					Sample_31	WT run	OA
					Sample_32	Dio-/- run	WT
					Sample_33	Dio-/- run	WT
					Sample_34	Dio-/- run	WT
					Sample_23	WT run	OA
					Sample_24	Dio-/- run	WT
					Sample_25	Dio-/- run	WT
D	GSE53857	Illumina MouseWG-6 v2.0 expression beadchip	Medial Tibial Plateau articular cartilage changes 2 ,4 and 8 weeks after DMM	Chanalaris A, Gardiner M. (2014)	'2w_ctrl_1'	'treatment: control'	WT
					'2w_ctrl_2'	'treatment: control'	WT
					'2w_ctrl_3'	'treatment: control'	WT
					'2w_dmm_1'	'treatment: destabilisation of the medial meniscus (DMM)'	OA
					'2w_dmm_2'	'treatment: destabilisation of the medial meniscus (DMM)'	OA
					'2w_dmm_3'	'treatment: destabilisation of the medial meniscus (DMM)'	OA
					'4w_ctrl_1'	'treatment: control'	WT
					'4w_ctrl_2'	'treatment: control'	WT
					'4w_ctrl_3'	'treatment: control'	WT
					'4w_dmm_1'	'treatment: destabilisation of the medial meniscus (DMM)'	OA
					'4w_dmm_2'	'treatment: destabilisation of the medial meniscus (DMM)'	OA
					'4w_dmm_3'	'treatment: destabilisation of the medial meniscus (DMM)'	OA
					'8w_ctrl_1'	'treatment: control'	WT
					'8w_ctrl_2'	'treatment: control'	WT
					'8w_ctrl_3'	'treatment: control'	WT
					'8w_dmm_1'	'treatment: destabilisation of the medial meniscus (DMM)'	OA
					'8w_dmm_2'	'treatment: destabilisation of the medial meniscus (DMM)'	OA
					'8w_dmm_3'	'treatment: destabilisation of the medial meniscus (DMM)'	OA
E	GSE33656	[Mouse430_2] Affymetrix Mouse Genome 430 2.0 Array	Gene expression in articular cartilage - subchondral bone of FRZB knockout	Lodewyckx L, Cailotto F, Thysen S, Luyten FP, Lories RJ. (2012)	GSM832368	6-1 tibia Bl6	WT
					GSM832370	8-1 tibia Bl6	WT
					GSM832372	9-1 tibia Bl6	WT
					GSM832369	6-tibia AC FRZB KO	OA
					GSM832371	14-tibia AC FRZB KO	OA
					GSM832373	17-tibia AC FRZB KO	OA
F	GSE45793	Agilent-014868 Whole Mouse Genome Microarray 4x44K G4122F	Differential gene expression in cartilage from the mouse DMM osteoarthritis model	Bateman J, Rowley L, Belluoccio D, Chan B, Bell K, Fosang A, Little C. (2013)	SHAM_GSM1120018_1WK_REP1	Sham_1wk	WT
					DMM_GSM1120018_1WK_REP1	DMM_1wk	OA
					SHAM_GSM1120019_1WK_REP2	Sham_1wk	WT
					DMM_GSM1120019_1WK_REP2	DMM_1wk	OA
					SHAM_GSM1120020_1WK_REP3	Sham_1wk	WT
					DMM_GSM1120020_1WK_REP3	DMM_1wk	OA
					SHAM_GSM1120021_2WK_REP1	Sham_2wk	WT
					DMM_GSM1120021_2WK_REP1	DMM_2wk	OA
					SHAM_GSM1120022_2WK_REP2	Sham_2wk	WT
					DMM_GSM1120022_2WK_REP2	DMM_2wk	OA
					SHAM_GSM1120023_2WK_REP3	Sham_2wk	WT
					DMM_GSM1120023_2WK_REP3	DMM_2wk	OA
					SHAM_GSM1120024_2WK_REP4	Sham_2wk	WT
					DMM_GSM1120024_2WK_REP4	DMM_2wk	OA
					SHAM_GSM1120025_6WK_REP1	Sham_6wk	WT
					DMM_GSM1120025_6WK_REP1	DMM_6wk	OA
					SHAM_GSM1120026_6WK_REP2	Sham_6wk	WT
					DMM_GSM1120026_6WK_REP2	DMM_6wk	OA
					SHAM_GSM1120027_6WK_REP3	Sham_6wk	WT
					DMM_GSM1120027_6WK_REP3	DMM_6wk	OA
					SHAM_GSM1120028_6WK_REP4	Sham_6wk	WT
					DMM_GSM1120028_6WK_REP4	DMM_6wk	OA
