## Supplementary Data S2 for "An integrated *in silico*-*in vitro* approach for identification of therapeutic drug targets for osteoarthritis"

### Sheet: Sheet2
	Complete expression profile of the 3 WT attractors. Global = protein x gene
		Attractor1					Attractor2					Attractor3
		global	protein	gene			global	protein	gene			global	protein	gene
1	WNT	0	1	0		WNT	0	0	0		WNT	1	1	1
2	DSH	0	0	1		DSH	0	0	1		DSH	0.7	0.7	1
3	IGFI	0.00226343	1	0.00226343		IGFI	1	1	1		IGFI	0.00229291	1	0.00229291
4	R-SMAD	0.00131586	0.00131814	0.998266		R-SMAD	0	0	0.568746		R-SMAD	1	1	1
5	IGG	0.00283163	1	0.00283163		IGG	0.287503	1	0.287503		IGG	1	1	1
6	GLI2	0.00188776	0.00188776	1		GLI2	0.191668	0.191668	1		GLI2	0.666667	0.666667	1
7	B-Catenin	0	0	1		B-Catenin	0	0	1		B-Catenin	1	1	1
8	LEF/TCF	0	0	0.444444		LEF/TCF	0	0	0.444444		LEF/TCF	1	1	1		o
9	RUNX2	0	0	0		RUNX2	0	0	0		RUNX2	1	1	1
10	SOX9	5.42144e-06	0.00249546	0.00217252		SOX9	1	1	1		SOX9	0	0	0.158211
11	PTHrP	0.000717678	1	0.000717678		PTHrP	0.765187	1	0.765187		PTHrP	0	1	0
12	PPR	1.18507e-06	0.000717678	0.00165125		PPR	0.561607	0.765187	0.733948		PPR	0	0	0.593756
13	COL-X	0	1	0		COL-X	0	1	0		COL-X	1	1	1
14	PKA	0.00226343	0.00226343	1		PKA	1	1	1		PKA	0.00229291	0.00229291	1
15	MEF2C	3.3452e-06	0.00381333	0.000877239		MEF2C	0	0	0		MEF2C	1	1	1
16	FGF	0	1	0		FGF	0	1	0		FGF	1	1	1
17	FGFR3	0	0	0.000262457		FGFR3	0	0	1		FGFR3	0	1	0
18	STAT1	0.000732156	0.000732156	1		STAT1	0.0919149	0.0919149	1		STAT1	0.526032	0.526032	1
19	SMAD complex	0.00131586	0.00131586	1		SMAD complex	0	0	1		SMAD complex	0.75	0.75	1
20	COL-II	0.00200976	1	0.00200976		COL-II	0.999146	1	0.999146		COL-II	0	1	0
21	NKX3.2	0.00151655	1	0.00151655		NKX3.2	1	1	1		NKX3.2	0.00229291	1	0.00229291
22	ERK1/2	0	0	8.86648e-05		ERK1/2	0	0	0		ERK1/2	1	1	1
23	TGFβ	0.00211979	1	0.00211979		TGFβ	0.721671	1	0.721671		TGFβ	0	1	0
24	MMP13	0.000451566	1	0.000451566		MMP13	0	1	0		MMP13	1	1	1
25	SMAD7	0.000976804	1	0.000976804		SMAD7	0.164769	1	0.164769		SMAD7	0.872728	1	0.872728
26	SMAD3	0.000232029	0.000232029	1		SMAD3	0.529679	0.529679	1		SMAD3	0	0	1
27	FGFR1	0	0	0		FGFR1	0	0	0		FGFR1	0.625	1	0.625
28	ATF2	0.00251731	0.00251731	1		ATF2	0.296535	0.296535	1		ATF2	0.312686	0.312686	1
29	NFkB	0	0	1		NFkB	0	0	1		NFkB	1	1	1
30	HDAC4	0	0	1		HDAC4	0.666667	0.666667	1		HDAC4	0	0	1
31	CCND1	0.00175971	0.500766	0.00351403		CCND1	0.699196	0.954626	0.732429		CCND1	0.214637	0.655185	0.327597
32	DLX5	0	0	0.00127019		DLX5	0	0.000800905	0		DLX5	1	1	1
33	BMP	0.00195545	0.99958	0.00195627		BMP	0	0	0.127779		BMP	1	1	1
34	P38	0.00272951	0.00273008	0.999789		P38	0.290781	0.320743	0.906588		P38	0.470048	0.783414	0.6
35	GSK	0.997737	0.997737	1		GSK	0	0	1		GSK	0.164891	0.164891	1
36	DC	1	1	1		DC	1	1	1		DC	0	0	1
37	PP2A	0.00150895	0.00226343	0.666667		PP2A	0.666667	1	0.666667		PP2A	0	0.00229291	0
38	AKT	0	0	0		AKT	0	0	0		AKT	0.832816	0.832816	1
39	PI3K	0	0.000639905	0		PI3K	0	0.122664	0		PI3K	0.832816	0.832816	1
40	ETS1	0	0	1		ETS1	0	0	1		ETS1	1	1	1
41	RAS	0.00143329	0.00143329	1		RAS	0.000249683	0.000249683	1		RAS	0.875	0.875	1
42	IGF-IR	1.9305e-06	0.00226343	0.000852909		IGF-IR	0.275745	1	0.275745		IGF-IR	0.00155513	0.00229291	0.678236
43	MSX2	0.00557399	1	0.00557399		MSX2	0.999587	0.999587	1		MSX2	0	0	0
44	EF-1	0.000527506	1	0.000527506		EF-1	0.235413	1	0.235413		EF-1	1	1	1
45	ATF4	0.00226189	0.00226189	1		ATF4	0.666667	0.666667	1		ATF4	0.66896	0.66896	1
46	HIF-2α	0	1	0		HIF-2α	0	1	0		HIF-2α	1	1	1
47	GREM1	0.000419651	1	0.000419651		GREM1	1	1	1		GREM1	0	1	0
48	FRZB	0	1	0		FRZB	0.703682	1	0.703682		FRZB	0	1	0
49	DKK1	0	1	0		DKK1	0.703465	1	0.703465		DKK1	0	1	0
50	Frizzled-LRP5/6	0	0	1		Frizzled-LRP5/6	0	0	1		Frizzled-LRP5/6	1	1	1
51	Cytokines	0	1	0		Cytokines	0	1	0		Cytokines	1	1	1
52	ALK1	0.000722337	0.00407524	0.17725		ALK1	0	0.721671	0		ALK1	1	1	1
53	ALK5	0.000567068	0.00211979	0.267512		ALK5	0.721671	0.721671	1		ALK5	0	0	0
54	R_inflamm	0	0	0.99911		R_inflamm	0	0	0.602741		R_inflamm	0.998448	0.998448	1
55	TAK1	0	0	1		TAK1	0	0	1		TAK1	0.763424	0.763424	1
56	JNK	0	0	1		JNK	0	0	1		JNK	0.763424	0.763424	1
57	Proteoglycans	0.000663178	0.999548	0.000663478		Proteoglycans	0.620156	1	0.620156		Proteoglycans	0	0	0
58	IkBa	0	1	0		IkBa	0	1	0		IkBa	0.236576	0.236576	1
59	SOCS	8.49487e-05	1	8.49487e-05		SOCS	0.18383	1	0.18383		SOCS	0.00155177	1	0.00155177
60	FOXO1	0.000890166	0.75	0.00118689		FOXO1	0.397259	0.75	0.529679		FOXO1	0	0	0
