## Supplementary Data S3 for "An integrated *in silico*-*in vitro* approach for identification of therapeutic drug targets for osteoarthritis"

### Sheet: README
This file reports the results of a screening of perturbations of 2 nodes at the same time. More particularly, it reports all conditions that lead to a transition towards a healty chondrocyte (SOX9+) when starting from a hypertophic-like chondrocyte (Runx2+). The first sheet reports conditions leading to such transition 100% of the time, between 99 and 90% of the time for the next sheet and so on.…

### Sheet: Summary
Conditions predicted to decrease hypertophy (excluding TFs)
Transition rate	perturbation	Names
1	down-up	WNT - PPR
	down-up	WNT - PKA
	down-up	DSH - PKA
	up-down	PPR - ERK1/2
	up-down	PPR - FGFR1
	up-up	PPR - HDAC4
	up-down	PPR - BMP
	up-up	PPR - p38
	up-down	PPR - p38
	up-up	PPR - DC
	up-up	PPR - PP2A
	up-down	PPR - AKT
	up-down	PPR - PI3K
	up-down	PPR - RAS
	up-up	PPR - GREM1
	up-up	PPR - FRZB
	up-up	PPR - DKK1
	up-down	PPR - ALK1
	up-down	PPR - Rinflam
	up-down	PPR - TAK1
	up-up	PPR - IKBA
	up-down	PKA - ERK1/2
	up-down	PKA - FGFR1
	up-up	PKA - HDAC4
	up-down	PKA - BMP
	up-up	PKA - p38
	up-down	PKA - p38
	up-up	PKA - DC
	up-up	PKA - PP2A
	up-down	PKA - PI3K
	up-down	PKA - RAS
	up-up	PKA - IGF-IR
	up-up	PKA - FRZB
	up-up	PKA - DKK1
	up-down	PKA - Frizzled-LRP5/6
	up-down	PKA - ALK1
	up-down	PKA - Rinflam
	up-down	PKA - TAK1
	up-up	PKA - IKBA
	down-up	DSH - PPR
	down-up	IHH - PKA
	up-up	PPR - IGF-IR
	up-down	PPR - Frizzled-LRP5/6
99-90%	up-up	PPR - SOCS
	up-down	PKA - AKT
	up-up	PKA - GREM1
	up-up	PKA - SOCS
	down-up	ALK1 - ALK5
89-80%	down-up	ERK1/2 - ALK5
	down-up	DSH - ALK5
	down-up	IHH - PPR
	down-up	IHH - ALK5
	up-down	PTHrP - FGFR1
	up-up	PTHrP - p38
	up-down	PTHrP - p38
	up-down	PTHrP - AKT
	up-down	PTHrP - PI3K
	up-down	PTHrP - RAS
	up-down	PTHrP - Rinflam
	up-down	PTHrP - TAK1
	up-up	PTHrP - IKBA
	up-up	PTHrP - SOCS
	up-down	PPR - Cytokines
	up-down	PKA - Cytokines
	down-up	ERK1/2 - ALK5
	up-up	DC - ALK5
	down-up	PI3K - ALK5
	down-up	RAS - ALK5
	down-up	Frizzled-LRP5/6 - ALK5
79-70%	down-up	WNT - PTHrP
	down-up	DSH - IGFI
	down-up	DSH - PTHrP
	up-up	IGFI - HDAC4
	up-down	IGFI - BMP
	up-up	IGFI - DC
	up-up	IGFI - FRZB
	up-down	IGFI - ALK1
	up-down	PTHrP - ERK1/2
	up-up	PTHrP - HDAC4
	up-up	PTHrP - DC
	up-up	PTHrP - PP2A
	up-up	PTHrP - FRZB
	up-up	PTHrP - DKK1
	up-down	PTHrP - Frizzled-LRP5/6
	up-down	PPR - FGF
	up-up	PPR - ALK5
	up-down	PKA - FGF
	up-up	PKA - ALK5
	up-up	HDAC4 - ALK5
	down-up	BMP - ALK5
	up-up	PP2A - ALK5
	down-up	AKT - ALK5
	up-up	GREM1 - ALK5
	up-up	FRZB - ALK5
	up-up	DKK1 - ALK5
	up-down	ALK5 - Rinflam
	up-up	ALK5 - IKBA
	up-up	ALK5 - SOCS

### Sheet: 100% transition
Combinations triggering a switch from 'Hypetrophic ' to 'Healthy' in 100% of the cases:
Node 1	Node 2	init_attractor	initvalue_1	initvalue_2	Perturb code	perturbation	Names			Perturbation code table (Node1- Node2)
1	12	Runx2	1	0	3	down-up	WNT - PPR			1	2	3	4
1	14	Runx2	1	0.00229291	3	down-up	WNT - PKA			down-down	up-up	down-up	up-down
1	26	Runx2	1	0	3	down-up	WNT - SMAD3
2	14	Runx2	0.7	0.00229291	3	down-up	DSH - PKA
4	12	Runx2	1	0	3	down-up	R-Smad - PPR
4	14	Runx2	1	0.00229291	3	down-up	R-Smad - PKA			Legend:	contains SMAD3
4	26	Runx2	1	0	3	down-up	R-Smad - SMAD3				contains a transcription factor (less easy to target)
5	26	Runx2	1	0	2	up-up	IHH - SMAD3				is perturbation different from initial state? :
5	26	Runx2	1	0	3	down-up	IHH - SMAD3
5	32	Runx2	1	1	4	up-down	IHH - DLX5
7	14	Runx2	1	0.00229291	3	down-up	B-CAT - PKA
8	26	Runx2	1	0	2	up-up	Lef/Tcf - SMAD3
9	12	Runx2	1	0	3	down-up	Runx2 - PPR
9	26	Runx2	1	0	3	down-up	Runx2 - SMAD3
12	15	Runx2	0	1	4	up-down	PPR - MEF2C
12	18	Runx2	0	0.526032	2	up-up	PPR - STAT1
12	19	Runx2	0	0.75	4	up-down	PPR - Smadcomplex
12	22	Runx2	0	1	4	up-down	PPR - ERK1/2
12	27	Runx2	0	0.625	4	up-down	PPR - FGFR1
12	29	Runx2	0	1	4	up-down	PPR - NFKB
12	30	Runx2	0	0	2	up-up	PPR - HDAC4
12	32	Runx2	0	1	4	up-down	PPR - DLX5
12	33	Runx2	0	1	4	up-down	PPR - BMP
12	34	Runx2	0	0.470048	2	up-up	PPR - p38
12	34	Runx2	0	0.470048	4	up-down	PPR - p38
12	36	Runx2	0	0	2	up-up	PPR - DC
12	37	Runx2	0	0	2	up-up	PPR - PP2A
12	38	Runx2	0	0.832816	4	up-down	PPR - AKT
12	39	Runx2	0	0.832816	4	up-down	PPR - PI3K
12	40	Runx2	0	1	4	up-down	PPR - ETS1
12	41	Runx2	0	0.875	4	up-down	PPR - RAS
12	43	Runx2	0	0	2	up-up	PPR - MSX2
12	47	Runx2	0	0	2	up-up	PPR - GREM1
12	48	Runx2	0	0	2	up-up	PPR - FRZB
12	49	Runx2	0	0	2	up-up	PPR - DKK1
12	52	Runx2	0	1	4	up-down	PPR - ALK1
12	54	Runx2	0	0.998448	4	up-down	PPR - Rinflam
12	55	Runx2	0	0.763424	4	up-down	PPR - TAK1
12	58	Runx2	0	0.236576	2	up-up	PPR - IKBA
12	60	Runx2	0	0	2	up-up	PPR - FOXO1
13	26	Runx2	1	0	2	up-up	Col-X - SMAD3
14	15	Runx2	0.00229291	1	4	up-down	PKA - MEF2C
14	19	Runx2	0.00229291	0.75	4	up-down	PKA - Smadcomplex
14	22	Runx2	0.00229291	1	4	up-down	PKA - ERK1/2
14	27	Runx2	0.00229291	0.625	4	up-down	PKA - FGFR1
14	29	Runx2	0.00229291	1	4	up-down	PKA - NFKB
14	30	Runx2	0.00229291	0	2	up-up	PKA - HDAC4
14	31	Runx2	0.00229291	0.214637	2	up-up	PKA - CCND1
14	32	Runx2	0.00229291	1	4	up-down	PKA - DLX5
14	33	Runx2	0.00229291	1	4	up-down	PKA - BMP
14	34	Runx2	0.00229291	0.470048	2	up-up	PKA - p38
14	34	Runx2	0.00229291	0.470048	4	up-down	PKA - p38
14	36	Runx2	0.00229291	0	2	up-up	PKA - DC
14	37	Runx2	0.00229291	0	2	up-up	PKA - PP2A
14	39	Runx2	0.00229291	0.832816	4	up-down	PKA - PI3K
14	40	Runx2	0.00229291	1	4	up-down	PKA - ETS1
14	41	Runx2	0.00229291	0.875	4	up-down	PKA - RAS
14	42	Runx2	0.00229291	0.00155513	2	up-up	PKA - IGF-IR
14	43	Runx2	0.00229291	0	2	up-up	PKA - MSX2
14	48	Runx2	0.00229291	0	2	up-up	PKA - FRZB
14	49	Runx2	0.00229291	0	2	up-up	PKA - DKK1
14	50	Runx2	0.00229291	1	4	up-down	PKA - Frizzled-LRP5/6
14	52	Runx2	0.00229291	1	4	up-down	PKA - ALK1
14	54	Runx2	0.00229291	0.998448	4	up-down	PKA - Rinflam
14	55	Runx2	0.00229291	0.763424	4	up-down	PKA - TAK1
14	58	Runx2	0.00229291	0.236576	2	up-up	PKA - IKBA
19	26	Runx2	0.75	0	2	up-up	Smadcomplex - SMAD3
20	26	Runx2	0	0	3	down-up	Col-II - SMAD3
24	26	Runx2	1	0	2	up-up	MMP13 - SMAD3
24	26	Runx2	1	0	3	down-up	MMP13 - SMAD3
26	29	Runx2	0	1	4	up-down	SMAD3 - NFKB
26	30	Runx2	0	0	4	up-down	SMAD3 - HDAC4
26	32	Runx2	0	1	4	up-down	SMAD3 - DLX5
26	33	Runx2	0	1	4	up-down	SMAD3 - BMP
26	35	Runx2	0	0.164891	2	up-up	SMAD3 - GSK
26	35	Runx2	0	0.164891	4	up-down	SMAD3 - GSK
26	37	Runx2	0	0	4	up-down	SMAD3 - PP2A
26	40	Runx2	0	1	4	up-down	SMAD3 - ETS1
26	45	Runx2	0	0.66896	2	up-up	SMAD3 - ATF4
26	47	Runx2	0	0	4	up-down	SMAD3 - GREM1
26	50	Runx2	0	1	4	up-down	SMAD3 - Frizzled-LRP5/6
26	52	Runx2	0	1	2	up-up	SMAD3 - ALK1
26	58	Runx2	0	0.236576	4	up-down	SMAD3 - IKBA
26	59	Runx2	0	0.00155177	4	up-down	SMAD3 - SOCS
26	60	Runx2	0	0	4	up-down	SMAD3 - FOXO1

### Sheet: 99-90%
Node 1	Node 2	init_attractor	initvalue_1	initvalue_2	Perturb code	perturbation	Names			Perturbation code table (Node1- Node2)
2	12	Runx2	0.7	0	3	down-up	DSH - PPR			1	2	3	4
2	26	Runx2	0.7	0	3	down-up	DSH - SMAD3			down-down	up-up	down-up	up-down
4	26	Runx2	1	0	2	up-up	R-Smad - SMAD3
5	14	Runx2	1	0.00229291	3	down-up	IHH - PKA
5	43	Runx2	1	0	2	up-up	IHH - MSX2
6	26	Runx2	0.666667	0	3	down-up	Gli2 - SMAD3
7	12	Runx2	1	0	3	down-up	B-CAT - PPR
7	26	Runx2	1	0	3	down-up	B-CAT - SMAD3
8	26	Runx2	1	0	3	down-up	Lef/Tcf - SMAD3
9	14	Runx2	1	0.00229291	3	down-up	Runx2 - PKA
12	26	Runx2	0	0	2	up-up	PPR - SMAD3
12	31	Runx2	0	0.214637	2	up-up	PPR - CCND1
12	42	Runx2	0	0.00155513	2	up-up	PPR - IGF-IR
12	44	Runx2	0	1	4	up-down	PPR - EF-1
12	50	Runx2	0	1	4	up-down	PPR - Frizzled-LRP5/6
12	56	Runx2	0	0.763424	4	up-down	PPR - JNK
12	59	Runx2	0	0.00155177	2	up-up	PPR - SOCS
13	26	Runx2	1	0	3	down-up	Col-X - SMAD3
14	26	Runx2	0.00229291	0	2	up-up	PKA - SMAD3
14	38	Runx2	0.00229291	0.832816	4	up-down	PKA - AKT
14	44	Runx2	0.00229291	1	4	up-down	PKA - EF-1
14	47	Runx2	0.00229291	0	2	up-up	PKA - GREM1
14	56	Runx2	0.00229291	0.763424	4	up-down	PKA - JNK
14	59	Runx2	0.00229291	0.00155177	2	up-up	PKA - SOCS
14	60	Runx2	0.00229291	0	2	up-up	PKA - FOXO1
15	26	Runx2	1	0	3	down-up	MEF2C - SMAD3
17	26	Runx2	0	0	3	down-up	FGFR3 - SMAD3
18	26	Runx2	0.526032	0	3	down-up	STAT1 - SMAD3
19	26	Runx2	0.75	0	3	down-up	Smadcomplex - SMAD3
20	26	Runx2	0	0	2	up-up	Col-II - SMAD3
22	26	Runx2	1	0	3	down-up	ERK1/2 - SMAD3
25	26	Runx2	0.872728	0	2	up-up	Smad7 - SMAD3
25	26	Runx2	0.872728	0	3	down-up	Smad7 - SMAD3
26	27	Runx2	0	0.625	4	up-down	SMAD3 - FGFR1
26	28	Runx2	0	0.312686	2	up-up	SMAD3 - ATF2
26	28	Runx2	0	0.312686	4	up-down	SMAD3 - ATF2
26	30	Runx2	0	0	2	up-up	SMAD3 - HDAC4
26	31	Runx2	0	0.214637	2	up-up	SMAD3 - CCND1
26	31	Runx2	0	0.214637	4	up-down	SMAD3 - CCND1
26	32	Runx2	0	1	2	up-up	SMAD3 - DLX5
26	33	Runx2	0	1	2	up-up	SMAD3 - BMP
26	34	Runx2	0	0.470048	2	up-up	SMAD3 - p38
26	36	Runx2	0	0	2	up-up	SMAD3 - DC
26	37	Runx2	0	0	2	up-up	SMAD3 - PP2A
26	38	Runx2	0	0.832816	4	up-down	SMAD3 - AKT
26	39	Runx2	0	0.832816	2	up-up	SMAD3 - PI3K
26	39	Runx2	0	0.832816	4	up-down	SMAD3 - PI3K
26	41	Runx2	0	0.875	2	up-up	SMAD3 - RAS
26	41	Runx2	0	0.875	4	up-down	SMAD3 - RAS
26	42	Runx2	0	0.00155513	4	up-down	SMAD3 - IGF-IR
26	43	Runx2	0	0	2	up-up	SMAD3 - MSX2
26	43	Runx2	0	0	4	up-down	SMAD3 - MSX2
26	44	Runx2	0	1	2	up-up	SMAD3 - EF-1
26	44	Runx2	0	1	4	up-down	SMAD3 - EF-1
26	45	Runx2	0	0.66896	4	up-down	SMAD3 - ATF4
26	46	Runx2	0	1	2	up-up	SMAD3 - HIF-2alpha
26	46	Runx2	0	1	4	up-down	SMAD3 - HIF-2alpha
26	47	Runx2	0	0	2	up-up	SMAD3 - GREM1
26	48	Runx2	0	0	2	up-up	SMAD3 - FRZB
26	48	Runx2	0	0	4	up-down	SMAD3 - FRZB
26	49	Runx2	0	0	2	up-up	SMAD3 - DKK1
26	49	Runx2	0	0	4	up-down	SMAD3 - DKK1
26	51	Runx2	0	1	4	up-down	SMAD3 - Cytokines
26	52	Runx2	0	1	4	up-down	SMAD3 - ALK1
26	54	Runx2	0	0.998448	4	up-down	SMAD3 - Rinflam
26	55	Runx2	0	0.763424	4	up-down	SMAD3 - TAK1
26	56	Runx2	0	0.763424	4	up-down	SMAD3 - JNK
26	57	Runx2	0	0	2	up-up	SMAD3 - Proteoglycans
26	57	Runx2	0	0	4	up-down	SMAD3 - Proteoglycans
26	58	Runx2	0	0.236576	2	up-up	SMAD3 - IKBA
26	59	Runx2	0	0.00155177	2	up-up	SMAD3 - SOCS
26	60	Runx2	0	0	2	up-up	SMAD3 - FOXO1
52	53	Runx2	1	0	3	down-up	ALK1 - ALK5

### Sheet: 89-80%
Node 1	Node 2	init_attractor	initvalue_1	initvalue_2	Perturb code	perturbation	Names			Perturbation code table (Node1- Node2)
1	53	Runx2	1	0	3	down-up	WNT - ALK5			1	2	3	4
2	53	Runx2	0.7	0	3	down-up	DSH - ALK5			down-down	up-up	down-up	up-down
3	44	Runx2	0.00229291	1	4	up-down	IGFI - EF-1
4	10	Runx2	1	0	2	up-up	R-Smad - SOX9
4	53	Runx2	1	0	3	down-up	R-Smad - ALK5
5	10	Runx2	1	0	2	up-up	IHH - SOX9
5	12	Runx2	1	0	3	down-up	IHH - PPR
5	33	Runx2	1	1	4	up-down	IHH - BMP
5	53	Runx2	1	0	3	down-up	IHH - ALK5
6	14	Runx2	0.666667	0.00229291	3	down-up	Gli2 - PKA
8	10	Runx2	1	0	2	up-up	Lef/Tcf - SOX9
10	19	Runx2	0	0.75	2	up-up	SOX9 - Smadcomplex
10	52	Runx2	0	1	2	up-up	SOX9 - ALK1
11	15	Runx2	0	1	4	up-down	PTHrP - MEF2C
11	26	Runx2	0	0	2	up-up	PTHrP - SMAD3
11	27	Runx2	0	0.625	4	up-down	PTHrP - FGFR1
11	31	Runx2	0	0.214637	2	up-up	PTHrP - CCND1
11	34	Runx2	0	0.470048	2	up-up	PTHrP - p38
11	34	Runx2	0	0.470048	4	up-down	PTHrP - p38
11	38	Runx2	0	0.832816	4	up-down	PTHrP - AKT
11	39	Runx2	0	0.832816	4	up-down	PTHrP - PI3K
11	41	Runx2	0	0.875	4	up-down	PTHrP - RAS
11	54	Runx2	0	0.998448	4	up-down	PTHrP - Rinflam
11	55	Runx2	0	0.763424	4	up-down	PTHrP - TAK1
11	58	Runx2	0	0.236576	2	up-up	PTHrP - IKBA
11	59	Runx2	0	0.00155177	2	up-up	PTHrP - SOCS
11	60	Runx2	0	0	2	up-up	PTHrP - FOXO1
12	28	Runx2	0	0.312686	4	up-down	PPR - ATF2
12	51	Runx2	0	1	4	up-down	PPR - Cytokines
14	18	Runx2	0.00229291	0.526032	2	up-up	PKA - STAT1
14	28	Runx2	0.00229291	0.312686	4	up-down	PKA - ATF2
14	51	Runx2	0.00229291	1	4	up-down	PKA - Cytokines
16	26	Runx2	1	0	3	down-up	FGF - SMAD3
19	53	Runx2	0.75	0	3	down-up	Smadcomplex - ALK5
21	26	Runx2	0.00229291	0	2	up-up	Nkx3.2 - SMAD3
22	53	Runx2	1	0	3	down-up	ERK1/2 - ALK5
26	53	Runx2	0	0	2	up-up	SMAD3 - ALK5
29	53	Runx2	1	0	3	down-up	NFKB - ALK5
36	53	Runx2	0	0	2	up-up	DC - ALK5
39	53	Runx2	0.832816	0	3	down-up	PI3K - ALK5
41	53	Runx2	0.875	0	3	down-up	RAS - ALK5
50	53	Runx2	1	0	3	down-up	Frizzled-LRP5/6 - ALK5
53	60	Runx2	0	0	2	up-up	ALK5 - FOXO1

### Sheet: 79-70%
Node 1	Node 2	init_attractor	initvalue_1	initvalue_2	Perturb code	perturbation	Names			Perturbation code table (Node1- Node2)
1	11	Runx2	1	0	3	down-up	WNT - PTHrP			1	2	3	4
2	3	Runx2	0.7	0.00229291	3	down-up	DSH - IGFI			down-down	up-up	down-up	up-down
2	11	Runx2	0.7	0	3	down-up	DSH - PTHrP
3	4	Runx2	0.00229291	1	4	up-down	IGFI - R-Smad
3	9	Runx2	0.00229291	1	4	up-down	IGFI - Runx2
3	19	Runx2	0.00229291	0.75	4	up-down	IGFI - Smadcomplex
3	26	Runx2	0.00229291	0	2	up-up	IGFI - SMAD3
3	29	Runx2	0.00229291	1	4	up-down	IGFI - NFKB
3	30	Runx2	0.00229291	0	2	up-up	IGFI - HDAC4
3	33	Runx2	0.00229291	1	4	up-down	IGFI - BMP
3	36	Runx2	0.00229291	0	2	up-up	IGFI - DC
3	43	Runx2	0.00229291	0	2	up-up	IGFI - MSX2
3	48	Runx2	0.00229291	0	2	up-up	IGFI - FRZB
3	52	Runx2	0.00229291	1	4	up-down	IGFI - ALK1
5	47	Runx2	1	0	2	up-up	IHH - GREM1
6	12	Runx2	0.666667	0	3	down-up	Gli2 - PPR
7	11	Runx2	1	0	3	down-up	B-CAT - PTHrP
7	53	Runx2	1	0	3	down-up	B-CAT - ALK5
8	53	Runx2	1	0	3	down-up	Lef/Tcf - ALK5
9	53	Runx2	1	0	3	down-up	Runx2 - ALK5
10	58	Runx2	0	0.236576	2	up-up	SOX9 - IKBA
11	22	Runx2	0	1	4	up-down	PTHrP - ERK1/2
11	29	Runx2	0	1	4	up-down	PTHrP - NFKB
11	30	Runx2	0	0	2	up-up	PTHrP - HDAC4
11	36	Runx2	0	0	2	up-up	PTHrP - DC
11	37	Runx2	0	0	2	up-up	PTHrP - PP2A
11	43	Runx2	0	0	2	up-up	PTHrP - MSX2
11	48	Runx2	0	0	2	up-up	PTHrP - FRZB
11	49	Runx2	0	0	2	up-up	PTHrP - DKK1
11	50	Runx2	0	1	4	up-down	PTHrP - Frizzled-LRP5/6
12	16	Runx2	0	1	4	up-down	PPR - FGF
12	53	Runx2	0	0	2	up-up	PPR - ALK5
14	16	Runx2	0.00229291	1	4	up-down	PKA - FGF
14	53	Runx2	0.00229291	0	2	up-up	PKA - ALK5
15	53	Runx2	1	0	3	down-up	MEF2C - ALK5
26	53	Runx2	0	0	4	up-down	SMAD3 - ALK5	==> Not of interest since upregulation of SMAD3 alone is predicted to promote transition with 100% rate, therefore upregulation of SMAD3 together with inhibition of ALK5 decreases this rate toward the range 79-70%
30	53	Runx2	0	0	2	up-up	HDAC4 - ALK5
32	53	Runx2	1	0	3	down-up	DLX5 - ALK5
33	53	Runx2	1	0	3	down-up	BMP - ALK5
37	53	Runx2	0	0	2	up-up	PP2A - ALK5
38	53	Runx2	0.832816	0	3	down-up	AKT - ALK5
43	53	Runx2	0	0	2	up-up	MSX2 - ALK5
44	53	Runx2	1	0	3	down-up	EF-1 - ALK5
47	53	Runx2	0	0	2	up-up	GREM1 - ALK5
48	53	Runx2	0	0	2	up-up	FRZB - ALK5
49	53	Runx2	0	0	2	up-up	DKK1 - ALK5
53	54	Runx2	0	0.998448	4	up-down	ALK5 - Rinflam
53	58	Runx2	0	0.236576	2	up-up	ALK5 - IKBA
53	59	Runx2	0	0.00155177	2	up-up	ALK5 - SOCS

### Sheet: TF
Transcription factors
B-CAT
Lef/Tcf
R-smad
Smadcomplex
MEF2C
DLX5
MSX2
STAT1
NFKB
GLI2
SMAD3
ATF2
RUNX2
ATF4
ETS1
EF-1
SOX9
NKX3.2
CCND1
FOXO1
JNK
